# Metabolic reprogramming of protists within the microbiome of sinking particles

**DOI:** 10.1101/2025.05.08.652973

**Authors:** Qingwei Yang, Hisashi Endo, Yanhui Yang, Akiko Ebihara, Yosuke Yamada, Hideki Fukuda, Toshi Nagata, Hiroyuki Ogata

**Affiliations:** Institute for Chemical Research, Kyoto University, Uji, Kyoto, Japan; Atmosphere and Ocean Research Institute, The University of Tokyo, Kashiwa, Chiba, Japan; Institute for Extra-cutting-edge Science and Technology Avant-garde Research, Japan Agency for Marine-Earth Science and Technology, Nankoku, Kochi, Japan

**Author notes:** Corresponding authors: H. Ogata.

**Keywords:** biological carbon pump, metatranscriptome, protists, sinking particles

## Abstract

Protists play a crucial role in the biological carbon pump, yet their metabolic activity and function in sinking particles, which drive the aggregation and degradation of organic carbon, remains poorly characterized. Here, we examined transcriptional dynamics of protists in sinking and suspended particles collected by marine snow catcher in the Oyashio region to explore active lineages and their function during the sinking export. We found taxon-specific metabolic variations, with suspended particles showing up-regulated transcripts from diatoms, haptophytes, and chlorophytes, while sinking particles exhibited those from diatoms, ciliates, and dinoflagellates. Our data further revealed niche-dependent cellular metabolic reprogramming. The small diatoms *Minidiscus variabilis* and *Thalassiosira oceanica* upregulated more genes in suspended particles, while the chain-forming *Thalassiosira rotula* overexpressed more genes in sinking particles. The activity of both phototrophic and heterotrophic protists in sinking particles suggests the export of fresh organic carbon, with heterotrophic protists driving its degradation. Notably, the dinoflagellates *Karlodinium veneficum* and *Karenia brevis* exhibited significantly upregulated genes related to feeding and carbon metabolism in sinking particles. Additionally, the activity of RNA viruses was positively correlated with carbon flux. Overall, our study highlights the critical role of large-celled diatoms, heterotrophic dinoflagellate, ciliates and RNA viruses in organic carbon aggregation and degradation.
