## Supplementary Tables S1-S4 for "Metabolic reprogramming of protists within the microbiome of sinking particles"

### Sheet: Table S1
Table S1 Detail sampling information and summary statistics of the metatranscriptome sequencing data processing. MSC_type refers to the MSC size used for sampling; small MSC with 100 L upper part and 20 L base part; giant MSC with 300 L upper part and 70L base part.
sites	Cruise	Date	Longtitude	Latitude	Seafloor_depth (m)	Layer	POC flux (mg C m-2 d-1)	PON flux (mg N m-2 d-1)	MSC_type	Particle_types	Sample ID	Filtration_water_weight (kg)	TEP	#raw_paired_end _reads	duplicate_rate (%)	#clean_paired_end _reads	#contigs_trinity	Mapping_rate (%)
St2	KS-21-4 (2021)	15th March	142.9	41.4	1508	SCM	89.6884	18.3586	small	suspended	R_M23_03_S	10.65	0.0638378	69328701	29.6383	54051396	1995521	86
										sinking	R_M22_03_F	0.85	0	67332459	31.9223	51622735	1846772	83.34
						PYC	0	0	small	suspended	R_M24_03_S	11.46	0.0611213	66656403	26.5695	53054412	1928664	85.23
										sinking	R_M19_03_F	0.12	0	71930695	25.9486	57750674	2058422	82.84
						BBL	30.9368	4.4895	Giant	suspended	R_M17_03_S	11.03	0.0556883	76016741	28.703	59921232	2031848	82.21
										sinking	R_M18_03_F	1.1	0.000149725	67853957	29.2222	52814047	1981078	79.88
St3		18th March	142.7	41.8	1078	SCM	153.402	30.8438	small	suspended	R_M41_03_S	11.37	0.0705296	67361337	51.9466	42520429	1624071	85.68
										sinking	R_M39_03_F	0.12	0	70441525	56.2403	42558854	1221128	95.19
						PYC	0	0	small	suspended	R_M40_03_S	11.22	0.131263	79857740	74.5346	36562665	1057587	95.76
										sinking	R_M38_03_F	0.12	0	71952470	34.1958	54419278	1415891	91.57
						BBL	29.7717	3.74474	Giant	suspended	R_M36_03_S	11.2	0.126365	71131944	34.5725	52394088	775334	97.19
										sinking	R_M37_03_F	1.4	0	72970557	80.2146	28885081	1443532	92.3
St4		14th March	142.7	42	310	SCM	228.709	49.7137	small	suspended	R_M15_03_S	9.58	0.0923853	86310287	95.2836	16556761	282944	95.85
										sinking	R_M13_03_F	0.12	0	80539055	83.3477	28452532	975625	95.32
						PYC	717.602	57.7625	small	suspended	R_M14_03_S	10.4	0.0923853	69970424	88.0648	22568195	725668	95.09
										sinking	R_M12_03_F	0.12	0	69440030	74.4329	30782562	1018411	95.2
						BBL	86.9577	12.7364	Giant	suspended	R_M10_03_S	12.17	0.10251	79017610	89.2421	24553434	766479	94.66
										sinking	R_M11_03_F	0.8	0	69372370	83.4654	25398343	920798	94.75
St1	KS-21-7 (2021)	8th May	144	41	4357	SCM	385.345	64.794	small	suspended	R_M06_05_S	7.35	0.108927	90277745	82.5224	33931552	2116333	82.1
										sinking	R_M06_05_F	0.15	0.00312241	71177573	55.2123	41789065	1564541	83.86
						PYC	274.786	53.5449	small	suspended	R_M05_05_S	6.12	0.0987155	84581545	77.9783	35244345	2441041	84.49
										sinking	R_M05_05_F	0.15	0.00234835	69555003	63.4525	36746028	1745048	85.69
St2		9th May	142.9	41.4	1518	SCM	152.744	32.0095	small	suspended	R_M12_05_S	8.64	0.085181	79736624	81.1761	26024834	1620772	87.38
										sinking	R_M12_05_F	0.15	0.000441132	78180747	75.5931	33849489	1734759	90.51
						PYC	103.294	22.0993	small	suspended	R_M11_05_S	7.93	0.161736	82156261	67.4975	36364991	2270693	79.97
										sinking	R_M11_05_F	0.15	0	70545133	79.5561	27678629	1280963	88.14
St4		6th May	142.7	42	318	SCM	755.684	129.659	small	suspended	R_M21_05_S	5.77	0.113073	77280796	92.0685	20974660	1130887	79.95
										sinking	R_M21_05_F	0.15	0.000896949	90135796	91.0521	24872285	989019	88.24
						PYC	208.478	39.9031	small	suspended	R_M20_05_S	9.33	0.0519526	87542847	64.9864	45622340	3024632	74.95
										sinking	R_M20_05_F	0.15	0.00143982	67582331	78.0806	27836328	1334959	86.03
						BBL	352.651	63.6469	giant	suspended	R_M19_05_S	6.05	0.0977932	74194262	92.5197	19440318	804738	81.39
										sinking	R_M19_05_F	0.5	0.00105337	69335730	89.2359	20964562	866233	90.03

### Sheet: Table S2
Table S2 The KO list of biomarker gene groups for phototrophy and heterotrophy. The corresponding KEGG KO terms, gene names, biomarker categories, and relevant references for each gene are provided.
KO	GeneName	BiomarkerGeneGroup	Phototroph/Heterotrophy
K07889	Ras-related protein Rab-5C	Endocytosis	Heterotrophy
K00889	1-phosphatidylinositol-4-phosphate 5-kinase	Endocytosis	Heterotrophy
K12492	ADP-ribosylation factor GTPase-activating protein 1	Endocytosis	Heterotrophy
K12200	Programmed cell death 6-interacting protein	Endocytosis	Heterotrophy
K11824	AP-2 complex subunit alpha	Endocytosis	Heterotrophy
K12489	Arf-GAP with coiled-coil ANK repeat and PH domain-containing protein	Endocytosis	Heterotrophy
K18442	Brefeldin A-inhibited guanine nucleotide-exchange protein	Endocytosis	Heterotrophy
K12483	EH domain-containing protein 1	Endocytosis	Heterotrophy
K07901	Ras-related protein Rab-8A	Endocytosis	Heterotrophy
K12194	Charged multivesicular body protein 4A/B	Endocytosis	Heterotrophy
K18464	Charged multivesicular body protein 4	Endocytosis	Heterotrophy
K12198	Charged multivesicular body protein 5	Endocytosis	Heterotrophy
K12562	Amphiphysin	Endocytosis	Heterotrophy
K04646	Clathrin heavy chain	Endocytosis	Heterotrophy
K12471	Epsin	Endocytosis	Heterotrophy
K13649	Folate receptor	Endocytosis	Heterotrophy
K18443	Golgi-specific brefeldin A-resistance guanine nucleotide exchange factor 1	Endocytosis	Heterotrophy
K03283	Heat shock 70kDa protein 1/8	Endocytosis	Heterotrophy
K17917	Sorting nexin-1/2	Endocytosis	Heterotrophy
K12486	Stromal membrane-associated protein	Endocytosis	Heterotrophy
K03661	V-type H+-transporting ATPase 21kDa proteolipid subunit	Phagosome	Heterotrophy
K10414	dynein heavy chain 2 cytosolic	Phagosome	Heterotrophy
K00921	1-phosphatidylinositol-3-phosphate 5-kinase	Phagosome	Heterotrophy
K08054	Calnexin	Phagosome	Heterotrophy
K08057	Calreticulin	Phagosome	Heterotrophy
K01365	Cathepsin L	Phagosome	Heterotrophy
K10956	Protein transport protein SEC61 subunit alpha	Phagosome	Heterotrophy
K07374	Tubulin alpha	Phagosome	Heterotrophy
K12391	AP-1 complex subunit gamma-1	Lysosome	Heterotrophy
K12396	AP-3 complex subunit delta-1	Lysosome	Heterotrophy
K12400	AP-4 complex subunit epsilon-1	Lysosome	Heterotrophy
K05656	ATP-binding cassette subfamily B (MDR/TAP) member 9	Lysosome	Heterotrophy
K04646	Clathrin heavy chain	Lysosome	Heterotrophy
K01074	Palmitoyl-protein thioesterase	Lysosome	Heterotrophy
K02155	V-type H+-transporting ATPase 16kDa proteolipid subunit	Lysosome	Heterotrophy
K03661	V-type H+-transporting ATPase 21kDa proteolipid subunit	Lysosome	Heterotrophy
K07198	5'-AMP-activated protein kinase, catalytic alpha subunit	Autophagy	Heterotrophy
K08333	Phosphoinositide-3-kinase, regulatory subunit 4	Autophagy	Heterotrophy
K08334	Beclin	Autophagy	Heterotrophy
K00914	Phosphatidylinositol 3-kinase	Autophagy	Heterotrophy
K08339	Autophagy-related protein 5	Autophagy	Heterotrophy
K08342	Cysteine protease ATG4	Autophagy	Heterotrophy
K01379	Cathepsin D¬†	Cathepsin	Heterotrophy
K01319	Cathepsin G	Cathepsin	Heterotrophy
K01365	Cathepsin L	Cathepsin	Heterotrophy
K01368	Cathepsin S	Cathepsin	Heterotrophy
K13289	Cathepsin A (carboxypeptidase C)	Cathepsin	Heterotrophy
K01363	Cathepsin B	Cathepsin	Heterotrophy
K01275	Cathepsin C	Cathepsin	Heterotrophy
K01382	Cathepsin E	Cathepsin	Heterotrophy
K01373	Cathepsin F	Cathepsin	Heterotrophy
K01366	Cathepsin H	Cathepsin	Heterotrophy
K09599	Cathepsin P	Cathepsin	Heterotrophy
K01371	Cathepsin K	Cathepsin	Heterotrophy
K09600	Cathepsin M	Cathepsin	Heterotrophy
K01374	Cathepsin O	Cathepsin	Heterotrophy
K01375	Cathepsin V	Cathepsin	Heterotrophy
K08569	Cathepsin W	Cathepsin	Heterotrophy
K08568	Cathepsin X	Cathepsin	Heterotrophy
K07870	Mitochondrial Rho GTPase 1	Rho GTPase	Heterotrophy
K07871	Mitochondrial Rho GTPase 2	Rho GTPase	Heterotrophy
K13709	Rho GTPase-activating protein 5	Rho GTPase	Heterotrophy
K20638	Rho GTPase-activating protein 17	Rho GTPase	Heterotrophy
K07526	SLIT-ROBO Rho GTPase activating protein	Rho GTPase	Heterotrophy
K13736	Rho GTPase-activating protein 10	Rho GTPase	Heterotrophy
K02144	V-type H+-transporting ATPase subunit H	V-type ATPase	Heterotrophy
K02145	V-type H+-transporting ATPase subunit A	V-type ATPase	Heterotrophy
K02146	V-type H+-transporting ATPase subunit d	V-type ATPase	Heterotrophy
K02147	V-type H+-transporting ATPase subunit B	V-type ATPase	Heterotrophy
K02149	V-type H+-transporting ATPase subunit D	V-type ATPase	Heterotrophy
K02150	V-type H+-transporting ATPase subunit E	V-type ATPase	Heterotrophy
K02151	V-type H+-transporting ATPase subunit F	V-type ATPase	Heterotrophy
K02154	V-type H+-transporting ATPase subunit a	V-type ATPase	Heterotrophy
K02155	V-type H+-transporting ATPase 16kDa proteolipid subunit	V-type ATPase	Heterotrophy
K00232	acyl-CoA oxidase	Fatty acid breakdown	Heterotrophy
K06445	acyl-CoA dehydrogenase	Fatty acid breakdown	Heterotrophy
K00249	acyl-CoA dehydrogenase	Fatty acid breakdown	Heterotrophy
K00255	long-chain-acyl-CoA dehydrogenase	Fatty acid breakdown	Heterotrophy
K09479	very long chain acyl-CoA dehydrogenase	Fatty acid breakdown	Heterotrophy
K01692	enoyl-CoA hydratase	Fatty acid breakdown	Heterotrophy
K00022	3-hydroxyacyl-CoA dehydrogenase	Fatty acid breakdown	Heterotrophy
K07516	3-hydroxyacyl-CoA dehydrogenase	Fatty acid breakdown	Heterotrophy
K10527	enoyl-CoA hydratase/3-hydroxyacyl-CoA dehydrogenase	Fatty acid breakdown	Heterotrophy
K07514	enoyl-CoA hydratase / 3-hydroxyacyl-CoA dehydrogenase / 3,2-trans-enoyl-CoA isomerase	Fatty acid breakdown	Heterotrophy
K01825	3-hydroxyacyl-CoA dehydrogenase / enoyl-CoA hydratase / 3-hydroxybutyryl-CoA epimerase / enoyl-CoA isomerase	Fatty acid breakdown	Heterotrophy
K01782	3-hydroxyacyl-CoA dehydrogenase / enoyl-CoA hydratase / 3-hydroxybutyryl-CoA epimerase	Fatty acid breakdown	Heterotrophy
K07515	enoyl-CoA hydratase / long-chain 3-hydroxyacyl-CoA dehydrogenase	Fatty acid breakdown	Heterotrophy
K13767	enoyl-CoA hydratase	Fatty acid breakdown	Heterotrophy
K00632	acetyl-CoA acyltransferase	Fatty acid breakdown	Heterotrophy
K07508	acetyl-CoA acyltransferase 2	Fatty acid breakdown	Heterotrophy
K07509	acetyl-CoA acyltransferase	Fatty acid breakdown	Heterotrophy
K07513	acetyl-CoA acyltransferase 1	Fatty acid breakdown	Heterotrophy
K01897	long-chain acyl-CoA synthetase	Fatty acid breakdown	Heterotrophy
K07511	enoyl-CoA hydratase	Fatty acid breakdown	Heterotrophy
K15013	long-chain-fatty-acid--CoA ligase ACSBG	Fatty acid breakdown	Heterotrophy
K02703	photosystem II P680 reaction center D1 protein	Photosynthesis	Phototrophy
K02706	photosystem II P680 reaction center D2 protein	Photosynthesis	Phototrophy
K02705	photosystem II CP43 chlorophyll apoprotein	Photosynthesis	Phototrophy
K02704	photosystem II CP47 chlorophyll apoprotein	Photosynthesis	Phototrophy
K02707	photosystem II cytochrome b559 subunit alpha	Photosynthesis	Phototrophy
K02708	photosystem II cytochrome b559 subunit beta	Photosynthesis	Phototrophy
K02713	photosystem II PsbL protein	Photosynthesis	Phototrophy
K02711	photosystem II PsbJ protein	Photosynthesis	Phototrophy
K02712	photosystem II PsbK protein	Photosynthesis	Phototrophy
K02714	photosystem II PsbM protein	Photosynthesis	Phototrophy
K02709	photosystem II PsbH protein	Photosynthesis	Phototrophy
K02710	photosystem II PsbI protein	Photosynthesis	Phototrophy
K02716	photosystem II oxygen-evolving enhancer protein 1	Photosynthesis	Phototrophy
K02717	photosystem II oxygen-evolving enhancer protein 2	Photosynthesis	Phototrophy
K08901	photosystem II oxygen-evolving enhancer protein 3	Photosynthesis	Phototrophy
K03541	photosystem II 10kDa protein	Photosynthesis	Phototrophy
K03542	photosystem II 22kDa protein	Photosynthesis	Phototrophy
K02718	photosystem II PsbT protein	Photosynthesis	Phototrophy
K02719	photosystem II PsbU protein	Photosynthesis	Phototrophy
K02720	photosystem II cytochrome c550	Photosynthesis	Phototrophy
K02721	photosystem II PsbW protein	Photosynthesis	Phototrophy
K02722	photosystem II PsbX protein	Photosynthesis	Phototrophy
K02723	photosystem II PsbY protein	Photosynthesis	Phototrophy
K02724	photosystem II PsbZ protein	Photosynthesis	Phototrophy
K08902	photosystem II Psb27 protein	Photosynthesis	Phototrophy
K08903	photosystem II 13kDa protein	Photosynthesis	Phototrophy
K08904	photosystem II Psb28-2 protein	Photosynthesis	Phototrophy
K02689	photosystem I P700 chlorophyll a apoprotein A1	Photosynthesis	Phototrophy
K02690	photosystem I P700 chlorophyll a apoprotein A2	Photosynthesis	Phototrophy
K02691	photosystem I subunit VII	Photosynthesis	Phototrophy
K02692	photosystem I subunit II	Photosynthesis	Phototrophy
K02693	photosystem I subunit IV	Photosynthesis	Phototrophy
K02694	photosystem I subunit III	Photosynthesis	Phototrophy
K08905	photosystem I subunit V	Photosynthesis	Phototrophy
K02695	photosystem I subunit VI	Photosynthesis	Phototrophy
K02696	photosystem I subunit VIII	Photosynthesis	Phototrophy
K02697	photosystem I subunit IX	Photosynthesis	Phototrophy
K02698	photosystem I subunit X	Photosynthesis	Phototrophy
K02699	photosystem I subunit XI	Photosynthesis	Phototrophy
K02700	photosystem I subunit XII	Photosynthesis	Phototrophy
K02701	photosystem I subunit PsaN	Photosynthesis	Phototrophy
K14332	photosystem I subunit PsaO	Photosynthesis	Phototrophy
K02702	photosystem I 4.8kDa protein	Photosynthesis	Phototrophy
K02635	cytochrome b6	Photosynthesis	Phototrophy
K02637	cytochrome b6-f complex subunit 4	Photosynthesis	Phototrophy
K02634	apocytochrome f	Photosynthesis	Phototrophy
K02636	cytochrome b6-f complex iron-sulfur subunit	Photosynthesis	Phototrophy
K02642	cytochrome b6-f complex subunit 6	Photosynthesis	Phototrophy
K02643	cytochrome b6-f complex subunit 7	Photosynthesis	Phototrophy
K03689	cytochrome b6-f complex subunit 8	Photosynthesis	Phototrophy
K02640	cytochrome b6-f complex subunit 5	Photosynthesis	Phototrophy
K02649	phosphoinositide-3-kinase regulatory subunit alpha/beta/delta	Photosynthesis	Phototrophy
K02638	plastocyanin	Photosynthesis	Phototrophy
K02639	ferredoxin	Photosynthesis	Phototrophy
K02641	ferredoxin--NADP+ reductase	Photosynthesis	Phototrophy
K08906	cytochrome c6	Photosynthesis	Phototrophy
K08917	light-harvesting complex II chlorophyll a/b binding protein 6	Antenna proteins	Phototrophy
K08908	light-harvesting complex I chlorophyll a/b binding protein 2	Antenna proteins	Phototrophy
K08912	light-harvesting complex II chlorophyll a/b binding protein 1	Antenna proteins	Phototrophy
K08912	light-harvesting complex II chlorophyll a/b binding protein 1	Antenna proteins	Phototrophy
K08912	light-harvesting complex II chlorophyll a/b binding protein 1	Antenna proteins	Phototrophy
K08911	light-harvesting complex I chlorophyll a/b binding protein 5	Antenna proteins	Phototrophy
K08909	light-harvesting complex I chlorophyll a/b binding protein 3	Antenna proteins	Phototrophy
K14172	light-harvesting complex II chlorophyll a/b binding protein 7	Antenna proteins	Phototrophy
K08913	light-harvesting complex II chlorophyll a/b binding protein 2	Antenna proteins	Phototrophy
K08913	light-harvesting complex II chlorophyll a/b binding protein 2	Antenna proteins	Phototrophy
K08912	light-harvesting complex II chlorophyll a/b binding protein 1	Antenna proteins	Phototrophy
K08912	light-harvesting complex II chlorophyll a/b binding protein 1	Antenna proteins	Phototrophy
K08915	light-harvesting complex II chlorophyll a/b binding protein 4	Antenna proteins	Phototrophy
K08915	light-harvesting complex II chlorophyll a/b binding protein 4	Antenna proteins	Phototrophy
K08913	light-harvesting complex II chlorophyll a/b binding protein 2	Antenna proteins	Phototrophy
K08910	light-harvesting complex I chlorophyll a/b binding protein 4	Antenna proteins	Phototrophy
K08907	light-harvesting complex I chlorophyll a/b binding protein 1	Antenna proteins	Phototrophy
K08908	light-harvesting complex I chlorophyll a/b binding protein 2	Antenna proteins	Phototrophy
K08916	light-harvesting complex II chlorophyll a/b binding protein 5	Antenna proteins	Phototrophy
K08915	light-harvesting complex II chlorophyll a/b binding protein 4	Antenna proteins	Phototrophy
K08908	light-harvesting complex I chlorophyll a/b binding protein 2	Antenna proteins	Phototrophy
K08914	light-harvesting complex II chlorophyll a/b binding protein 3	Antenna proteins	Phototrophy
K03841	fructose-1,6-bisphosphatase I	Calvin cycle	Phototrophy
K02446	fructose-1,6-bisphosphatase II	Calvin cycle	Phototrophy
K11532	fructose-1,6-bisphosphatase II / sedoheptulose-1,7-bisphosphatase	Calvin cycle	Phototrophy
K01623	fructose-bisphosphate aldolase, class I	Calvin cycle	Phototrophy
K01624	fructose-bisphosphate aldolase, class II	Calvin cycle	Phototrophy
K00134	glyceraldehyde 3-phosphate dehydrogenase	Calvin cycle	Phototrophy
K00150	glyceraldehyde-3-phosphate dehydrogenase (NAD(P))	Calvin cycle	Phototrophy
K05298	glyceraldehyde-3-phosphate dehydrogenase (NADP+) (phosphorylating)	Calvin cycle	Phototrophy
K00927	phosphoglycerate kinase	Calvin cycle	Phototrophy
K00855	phosphoribulokinase	Calvin cycle	Phototrophy
K01807	ribose 5-phosphate isomerase A	Calvin cycle	Phototrophy
K01808	ribose 5-phosphate isomerase B	Calvin cycle	Phototrophy
K01601	ribulose-bisphosphate carboxylase large chain	Calvin cycle	Phototrophy
K01602	ribulose-bisphosphate carboxylase small chain	Calvin cycle	Phototrophy
K01100	sedoheptulose-bisphosphatase	Calvin cycle	Phototrophy
K00615	transketolase	Calvin cycle	Phototrophy
K01086	fructose-1,6-bisphosphatase I / sedoheptulose-1,7-bisphosphatase	Calvin cycle	Phototrophy
K00615	transketolase	Calvin cycle	Phototrophy
K01623	fructose-bisphosphate aldolase, class I	Calvin cycle	Phototrophy
K01624	fructose-bisphosphate aldolase, class II	Calvin cycle	Phototrophy
K11532	fructose-1,6-bisphosphatase II / sedoheptulose-1,7-bisphosphatase	Calvin cycle	Phototrophy
K01086	fructose-1,6-bisphosphatase I / sedoheptulose-1,7-bisphosphatase	Calvin cycle	Phototrophy

### Sheet: Table S3
Table S3 Sources of HMM profiles for marker/core genes of giant viruses, ssDNA viruses, and RNA viruses
Maker/Core Gene	Description	Source	Noise_cutoff
DNApolB	DNA polymerase B in giant viruses	doi:10.6084/m9.figshare.17712038.v2	e-value<1e-20
MCP	Major capsid protein in giant viruses	doi:10.6084/m9.figshare.17712038.v2	e-value<1e-10
Mirus_MCP	mirusvirus HK97-fold major capsid protein	doi:10.1038/s41586-023-05962-4	bit score > 100
RNAPa	DNA-dependent RNA polymerases alpha subunit in giant viruses	doi:10.6084/m9.figshare.17712038.v2	e-value<1e-50
RNAPb	DNA-dependent RNA polymerases beta subunit in giant viruses	doi:10.6084/m9.figshare.17712038.v2	e-value<1e-50
TFIIB	transcription initiation factor IIB in giant viruses	doi:10.6084/m9.figshare.17712038.v2	e-value<1e-10
pATPase	packaging ATPase in giant viruses	doi:10.6084/m9.figshare.17712038.v2	e-value<1e-10
VLTF3	the poxvirus late transcription factor VLTF3 in giant viruses	doi:10.6084/m9.figshare.17712038.v2	e-value<1e-10
Primase	primase-helicase in giant viruses	doi:10.6084/m9.figshare.17712038.v2	e-value<1e-10
NCLDV_149_core_genes	149 Nucleo-Cytoplasmic Virus Orthologous Groups in giant viruses	doi:10.6084/m9.figshare.17712038.v2	e-value<1e-50
Rep	Replication-associated protein (Rep) genes of ssDNA viruses	doi: 10.1016/j.isci.2020.102002	bit score>30 & e-value<1e-5
RdRp	RNA-directed RNA polymerase in RNA viruses	doi: 10.1126/science.abm5847	bit score>30 & e-value<1e-5

### Sheet: Table S4
Table S4 PERMANOVA results
Source	Df	SumOfSqsb	R2	F	Pr(>F)
﻿﻿As.factor(particle types:suspended & sinking)	1	0.639404	0.0511425	1.61697	0.0467
Residual	30	11.863	0.948858	NA	NA
﻿Total	31	12.5024	1	NA	NA
﻿As.factor(layers: SCM, PYC, and BBL)	2	0.630668	0.0504437	0.77029	0.9052
﻿Residual	29	11.8717	0.949556	NA	NA
﻿Total	31	12.5024	1	NA	NA

### Sheet: Sheet1
Sample	order	Label	Particle_types	Cruise	Station_num	Depth	Condition	Layers	Lon	Lat	Sal	DO	Chla	ChlaM_L	Dominant	POC	PON	POC_PON	Temperature	NO3	NO2	NH4	PO4	SiOH4	POC_flux	PON_flux	TEP
A_M23_03_S	1	S2_3_C_Sus	SS	March	St2	17	NDB	SCM	142.9	41.3999	32.9339	7.62	1.356	1.356	Dinophyceae	0.065797	0.0119102	6.44149	1.3735	17.9404	0.238684	0	1.4963	33.3945	89.6884	18.3586	0.0638378
A_M22_03_F	2	S2_3_C_Sin	SK	March	St2	17	NDB	SCM	142.9	41.3999	32.9339	7.62		1.356	Dinophyceae	0.00514902	0.00105397	5.69633	1.3735	17.9404	0.238684	0	1.4963	33.3945	89.6884	18.3586	0
A_M24_03_S	3	S2_3_P_Sus	SS	March	St2	150	NDB	PYC	142.9	41.3999	33.5064	6.68	0.158	1.356	Dinophyceae	0.0068543	0.00203406	3.92915	3.9251	19.9387	0.184161	0	1.55904	37.3093	0	0	0.0611213
A_M19_03_F	4	S2_3_P_Sin	SK	March	St2	150	NDB	PYC	142.9	41.3999	33.5064	6.68		1.356	Dinophyceae	0	0	0	3.9251	19.9387	0.184161	0	1.55904	37.3093	0	0	0
A_M17_03_S	5	S2_3_B_Sus	SS	March	St2	1478	NDB	BBL	142.9	41.3999	34.5045	0.95		1.356	Dinophyceae	0.0167583	0.00271038	7.20939	2.4036	43.8686	0.0607536	0	3.12999	163.231	30.9368	4.4895	0.0556883
A_M18_03_F	6	S2_3_B_Sin	SK	March	St2	1478	NDB	BBL	142.9	41.3999	34.5045	0.95		1.356	Dinophyceae	0.0012769	0.0001853	8.03481	2.4036	43.8686	0.0607536	0	3.12999	163.231	30.9368	4.4895	0.000149725
A_M41_03_S	7	S3_3_C_Sus	SS	March	St3	30	DB	SCM	142.165	41.805	32.8937	7.93	5.589	5.589	Diatom	0.135311	0.0252391	6.25111	1.6252	14.6314	0.3177	0	1.33938	29.3401	153.402	30.8438	0.0705296
A_M39_03_F	8	S3_3_C_Sin	SK	March	St3	30	DB	SCM	142.165	41.805	32.8937	7.93		5.589	Diatom	0.00880686	0.00177075	5.79913	1.6252	14.6314	0.3177	0	1.33938	29.3401	153.402	30.8438	0
A_M40_03_S	9	S3_3_P_Sus	SS	March	St3	250	DB	PYC	142.165	41.805	33.4122	5.44	0.028	5.589	Diatom	0.0112821	0.0016423	8.01004	2.2235	28.0466	0.0768312	0	2.16792	58.7117	0	0	0.131263
A_M38_03_F	10	S3_3_P_Sin	SK	March	St3	250	DB	PYC	142.165	41.805	33.4122	5.44		5.589	Diatom	0	0	0	2.2235	28.0466	0.0768312	0	2.16792	58.7117	0	0	0
A_M36_03_S	11	S3_3_B_Sus	SS	March	St3	1050	DB	BBL	142.165	41.805	34.4063	0.7		5.589	Diatom	0.015069	0.00175933	9.98698	2.8009	43.846	0.0898676	0	3.1889	155.519	29.7717	3.74474	0.126365
A_M37_03_F	12	S3_3_B_Sin	SK	March	St3	1050	DB	BBL	142.165	41.805	34.4063	0.7		5.589	Diatom	0.00122881	0.00015456	9.27002	2.8009	43.846	0.0898676	0	3.1889	155.519	29.7717	3.74474	0
A_M15_03_S	13	S4_3_C_Sus	SS	March	St4	11	DB	SCM	142.745	41.9727	32.5729	8.28	10.185	10.185	Diatom	0.183447	0.0325498	6.57143	0.4713	9.59824	0.177248	0	1.08259	23.3897	228.709	49.7137	0.0923853
A_M13_03_F	14	S4_3_C_Sin	SK	March	St4	11	DB	SCM	142.745	41.9727	32.5729	8.28		10.185	Diatom	0.0131302	0.00285407	5.36421	0.4713	9.59824	0.177248	0	1.08259	23.3897	228.709	49.7137	0
A_M14_03_S	15	S4_3_P_Sus	SS	March	St4	71	DB	PYC	142.745	41.9727	32.7906	7.6	3.43	10.185	Diatom	0.0758892	0.0139691	6.33446	0.6322	15.4861	0.179155	0	1.40481	29.9926	717.602	57.7625	0.0923853
A_M12_03_F	16	S4_3_P_Sin	SK	March	St4	71	DB	PYC	142.745	41.9727	32.7906	7.6		10.185	Diatom	0.0411976	0.00331615	14.4856	0.6322	15.4861	0.179155	0	1.40481	29.9926	717.602	57.7625	0
A_M10_03_S	17	S4_3_B_Sus	SS	March	St4	289	DB	BBL	142.745	41.9727	33.4695	6.12		10.185	Diatom	0.029326	0.00466329	7.33263	1.7584	19.3159	0.22601	0	1.61709	37.4692	86.9577	12.7364	0.10251
A_M11_03_F	18	S4_3_B_Sin	SK	March	St4	289	DB	BBL	142.745	41.9727	33.4695	6.12		10.185	Diatom	0.00358914	0.00052569	7.96083	1.7584	19.3159	0.22601	0	1.61709	37.4692	86.9577	12.7364	0
A_M06_05_S	19	S1_5_C_Sus	SS	May	St1	30	NDB	SCM	144	40.9417	33.0219	7.8	1.6232	1.6232	Dinophyceae	0.120835	0.02228	6.32379	4.5437	9.30111	0.16131	1.05201	1.03459	2.94841	385.345	64.794	0.108927
A_M06_05_F	20	S1_5_C_Sin	SK	May	St1	30	NDB	SCM	144	40.9417	33.0219	7.8		1.6232	Dinophyceae	0.0221227	0.00371983	6.93447	4.5437	9.30111	0.16131	1.05201	1.03459	2.94841	385.345	64.794	0.00312241
A_M05_05_S	21	S1_5_P_Sus	SS	May	St1	65	NDB	PYC	144	40.9417	33.0858	7.2	0.755784	1.6232	Dinophyceae	0.0911368	0.01575	6.74702	2.1914	23.7298	0.395236	1.46763	2.03014	41.1244	274.786	53.5449	0.0987155
A_M05_05_F	22	S1_5_P_Sin	SK	May	St1	65	NDB	PYC	144	40.9417	33.0858	7.2		1.6232	Dinophyceae	0.0157755	0.00307402	5.98378	2.1914	23.7298	0.395236	1.46763	2.03014	41.1244	274.786	53.5449	0.00234835
A_M12_05_S	23	S2_5_C_Sus	SS	May	St2	14	NDB	SCM	142.9	41.3999	33.401	6.8	1.64346	1.64346	Dinophyceae	0.0535154	0.01024	6.09365	8.1093	2.5987	0.0884506	0	0.334313	4.55235	152.744	32.0095	0.085181
A_M12_05_F	24	S2_5_C_Sin	SK	May	St2	14	NDB	SCM	142.9	41.3999	33.401	6.8		1.64346	Dinophyceae	0.00876903	0.00183767	5.56394	8.1093	2.5987	0.0884506	0	0.334313	4.55235	152.744	32.0095	0.000441132
A_M11_05_S	25	S2_5_P_Sus	SS	May	St2	65	NDB	PYC	142.9	41.3999	33.4921	6.31	0.172786	1.64346	Dinophyceae	0.0215583	0.00422	5.95663	5.5243	12.0288	0.185211	0.5554	1.04334	17.9462	103.294	22.0993	0.161736
A_M11_05_F	26	S2_5_P_Sin	SK	May	St2	65	NDB	PYC	142.9	41.3999	33.4921	6.31		1.64346	Dinophyceae	0.0059301	0.00126873	5.44996	5.5243	12.0288	0.185211	0.5554	1.04334	17.9462	103.294	22.0993	0
A_M21_05_S	27	S4_5_C_Sus	SS	May	St4	25	NDB	SCM	142.745	41.9727	32.253	8.01	8.02458	8.02458	Dinophyceae	0.192016	0.03573	6.26617	3.3002	3.34204	0.2032	0.619069	0.622361	2.14633	755.684	129.659	0.113073
A_M21_05_F	28	S4_5_C_Sin	SK	May	St4	25	NDB	SCM	142.745	41.9727	32.253	8.01		8.02458	Dinophyceae	0.0433839	0.00744374	6.79573	3.3002	3.34204	0.2032	0.619069	0.622361	2.14633	755.684	129.659	0.000896949
A_M20_05_S	29	S4_5_P_Sus	SS	May	St4	90	NDB	PYC	142.745	41.9727	33.1819	6.69	0.522088	8.02458	Dinophyceae	0.0359729	0.00655	6.40373	1.9313	20.4783	0.266859	0.6336	1.76698	36.5712	208.478	39.9031	0.0519526
A_M20_05_F	30	S4_5_P_Sin	SK	May	St4	90	NDB	PYC	142.745	41.9727	33.1819	6.69		8.02458	Dinophyceae	0.0119687	0.00229084	6.09187	1.9313	20.4783	0.266859	0.6336	1.76698	36.5712	208.478	39.9031	0.00143982
A_M19_05_S	31	S4_5_B_Sus	SS	May	St4	305	NDB	BBL	142.745	41.9727	33.1819	5.37		8.02458	Dinophyceae	0.250921	0.04663	6.27438	2.8275	27.3809	0.216656	0	2.10823	54.417	352.651	63.6469	0.0977932
A_M19_05_F	32	S4_5_B_Sin	SK	May	St4	305	NDB	BBL	142.745	41.9727	33.1819	5.37		8.02458	Dinophyceae	0.0145555	0.00262699	6.46051	2.8275	27.3809	0.216656	0	2.10823	54.417	352.651	63.6469	0.00105337
